# Mechanisms of sexually dimorphic adipose tissue remodelling upon prolonged breastfeeding

**DOI:** 10.1101/2025.09.05.674416

**Authors:** Damien Dufour, Sandra Kristine Stølen Bryne, Florian Dapsance, Noemi Ferrito, Ingrid Plotton, Knut Tomas Dalen, Philippe Collas, Charlotte Boccara, Nolwenn Briand

## Abstract

Early developmental cues exert lasting influence on the adipose tissue function and the metabolic health throughout adulthood. In mice, adipose tissue remodelling during the weaning transition programs long-term tissue plasticity, setting its capacity for expansion and thermogenesis in response to environmental stimuli. However, the mechanisms driving this remodelling, and the role of weaning-associated dietary changes in this process, are unknown. Here, we characterise the emergence of sexually dimorphic patterns of adipose tissue distribution and function during the post-weaning period. As subcutaneous adipocytes acquire a white phenotype, the tissue microenvironment undergoes a coordinated remodelling, including reduced innervation and an increase in immune cell content. Using a model of prolonged breastfeeding, we show that it promotes adipose tissue expansion through sex-dependent mechanisms, stimulating progenitor proliferation in males and adipocyte hypertrophy in females. In males, this is accompanied by accelerated tissue whitening, which we link to enhanced clearance of extracellular noradrenaline by mature adipocytes. Our findings reveal sex- and diet-dependent mechanisms governing adipose tissue maturation and highlight how early life nutritional cues shape the microenvironment and function of mature adipocytes.

**Highlights:**

- The peri-weaning period associates with sexually dimorphic remodelling of the adipose tissue
- Whitening of the adipose tissue associates with immune infiltration and decrease innervation in both sexes
- Prolonged breastfeeding prevents drop in proliferation in males
- Whitening is accelerated in males during prolonged breastfeeding
