## Supplemental table 1 for "Mechanisms of sexually dimorphic adipose tissue remodelling upon prolonged breastfeeding"

### Sheet: Sheet1
Gene	Forward sequence	Reverse sequence
mmPparg	GAGCTGACCCAATGGTTGCT	CCACAGACTCGGCACTCAAT
mmFabp4	ATGAAATCACCGCAGACGACA	TTCCTTTGGCTCATGCCCTTT
mmUcp1	AAGCTGTGCGATGTCCATGT	AAGCCACAAACCCTTTGAAAA
mmLpl	ACTGTGACCTGCTTGGTTCA	GAGGACTGCAGGGTGGTAAC
mm36b4	TCATCCAGCAGGTGTTTGACA	GGCACCGAGGCAACAGTT
